# Sustainable production of plastic-degrading enzymes in *Chlamydomonas pacifica*

**DOI:** 10.1101/2025.05.14.654053

**Authors:** Crisandra Jade Diaz, João Vitor Dutra Molino, Barbara Saucedo, Kalisa Kang, Évellin do Espirito Santo, Marissa Tessman, Abhishek Gupta, Michael D. Burkart, Ryan Simkovsky, Stephen Mayfield

## Abstract

The discovery of a new extremophile alga, *Chlamydomonas pacifica*, provides an opportunity to expand on heterologous protein expression beyond the traditional *Chlamydomonas reinhardtii. C. pacifica* is a unicellular extremophile capable of surviving at high pH, high temperatures, and high salinity. These various growth conditions allow C. pacifica to outcompete any invading contaminants in open-air environments. Developing this novel species as a platform for recombinant protein production could significantly advance commercial microalgal recombinant protein production. We have previously shown that *C. reinhardtii* can secrete a plastic-degrading enzyme: a PETase known as PHL7. This PETase is capable of cleaving ester bonds and has been used commercially for the degradation of PET plastics. However, the expression of such an enzyme has yet to be done in open raceway ponds and on a large scale. Here, we describe the culturing of PHL7 transgenic C. pacifica strain in three 80L raceway ponds and the measurements of recombinant enzymatic expression and activity found in the culture media. Our work provides proof of concept that this new organism can produce functional PHL7 enzymes in addition to producing the valuable components that inherently exist in the *C. pacifica* algae biomass.

**Graphical Abstract:** 
