## Supplementary material for "Sustainable production of plastic-degrading enzymes in *Chlamydomonas pacifica*": 20240429 Growth curve 403 wt vs 403 PHL7.csv

Time (d)	403Wt_1	403Wt_2	403Wt_3	403PHL7_1	403PHL7_2	403PHL7_3
0	0.103933334	0.102133334	0.103800001	0.100733332	0.099766667	0.100433332
0.867939815	0.1059	0.102866669	0.102933332	0.115933334	0.104500001	0.106133332
1.882476852	0.193933338	0.195666666	0.186566661	0.214933331	0.19373333	0.209433332
2.895601852	0.324300001	0.335999995	0.317300002	0.362800002	0.354266673	0.347000003
3.874548611	0.321333329	0.33766667	0.325633337	0.325033337	0.328466674	0.309300005
4.675983796	0.314900001	0.322866668	0.310300002	0.304766665	0.294033339	0.288666666
5.72681713	0.336333334	0.331433336	0.327999999	0.323833336	0.30126667	0.299366663
6.730358796	0.350233326	0.342933327	0.332933336	0.327533334	0.292133331	0.301666677
