## Supplementary material for "Sustainable production of plastic-degrading enzymes in *Chlamydomonas pacifica*": 20240314_ponds_growth.csv

Elapsed_time (d)	DCW (mg/L)	Pond
0	70	Pond1
0.94	30	Pond1
1.96	6	Pond1
2.97	136	Pond1
3.97	432	Pond1
4.97	484	Pond1
5.97	660	Pond1
6.98	632	Pond1
6.99	36	Pond1
7.92	108	Pond1
8.92	126	Pond1
9.94	468	Pond1
10.92	574	Pond1
11.93	640	Pond1
12.92	732	Pond1
13.75	458	Pond1
0	64	Pond2
0.94	32	Pond2
1.96	16	Pond2
2.97	148	Pond2
3.97	470	Pond2
4.97	500	Pond2
5.97	708	Pond2
6.98	650	Pond2
6.99	24	Pond2
7.92	176	Pond2
8.92	182	Pond2
9.94	418	Pond2
10.92	586	Pond2
11.93	740	Pond2
12.92	662	Pond2
13.75	766	Pond2
0	40	Pond3
0.94	46	Pond3
1.96	32	Pond3
2.97	158	Pond3
3.97	486	Pond3
4.97	594	Pond3
5.97	752	Pond3
6.98	718	Pond3
6.99	28	Pond3
7.92	182	Pond3
8.92	196	Pond3
9.94	524	Pond3
10.92	612	Pond3
11.93	728	Pond3
12.92	810	Pond3
13.75	844	Pond3
