## Supplementary material for "Sustainable production of plastic-degrading enzymes in *Chlamydomonas pacifica*": Light_sensor.xlsx

### Sheet: DLI_1
Completed Day Number	Days Ago	DLI (mol/(day*m*m))	Photoperiod (hours)	Date
83	16	13.4	10.6	20240314
84	15	19.6	9.4	20240315
85	14	31.9	12.6	20240316
86	13	30.9	12.6	20240317
87	12	32.7	12.6	20240318
88	11	25.5	12.7	20240319
89	10	34.1	12.7	20240320
90	9	30.6	12.6	20240321
91	8	32.9	12.7	20240322
92	7	5.2	3.8	20240323
93	6	15	12.8	20240324
94	5	26.4	12.9	20240325
95	4	33.5	12.9	20240326
96	3	26.7	12.9	20240327
97	2	35.9	13.1	20240328
98	1	28.5	13	20240329

### Sheet: MEAS_1
Record Number	30-min PFD Avg	date
1	0	20240312 1648
2	0	20240312 1718
3	0	20240312 1748
4	0	20240312 1818
5	0	20240312 1848
6	0	20240312 1918
7	0	20240312 1948
8	0	20240312 2018
9	0	20240312 2048
10	0	20240312 2118
11	0	20240312 2148
12	0	20240312 2218
13	0	20240312 2248
14	0	20240312 2318
15	0	20240312 2348
16	0	20240313 0018
17	0	20240313 0048
18	0	20240313 0118
19	0	20240313 0148
20	0	20240313 0218
21	0	20240313 0248
22	0	20240313 0318
23	1.4	20240313 0348
24	16.8	20240313 0418
25	20.3	20240313 0448
26	39.2	20240313 0518
27	90.7	20240313 0548
28	109.4	20240313 0618
29	299.4	20240313 0648
30	338.3	20240313 0718
31	537.1	20240313 0748
32	553.4	20240313 0818
33	801.9	20240313 0848
34	796.4	20240313 0918
35	759.5	20240313 0948
36	802	20240313 1018
37	710.7	20240313 1048
38	708.9	20240313 1118
39	433	20240313 1148
40	244.3	20240313 1218
41	122.7	20240313 1248
42	69	20240313 1318
43	18.8	20240313 1348
44	0.4	20240313 1418
45	0	20240313 1448
46	0	20240313 1518
47	0	20240313 1548
48	0	20240313 1618
49	0	20240313 1648
50	0	20240313 1718
51	0	20240313 1748
52	0	20240313 1818
53	0	20240313 1848
54	0	20240313 1918
55	0	20240313 1948
56	0	20240313 2018
57	0	20240313 2048
58	0	20240313 2118
59	0	20240313 2148
60	0	20240313 2218
61	0	20240313 2248
62	0	20240313 2318
63	0	20240313 2348
64	0	20240314 0018
65	0	20240314 0048
66	0	20240314 0118
67	0	20240314 0148
68	0	20240314 0218
69	0	20240314 0248
70	0	20240314 0318
71	2	20240314 0348
72	29.8	20240314 0418
73	57.9	20240314 0448
74	200.2	20240314 0518
75	219.4	20240314 0548
76	232.7	20240314 0618
77	397.7	20240314 0648
78	699.1	20240314 0718
79	608.3	20240314 0748
80	420.8	20240314 0818
81	611	20240314 0848
82	839.9	20240314 0918
83	494.3	20240314 0948
84	603	20240314 1018
85	377.3	20240314 1048
86	282.5	20240314 1118
87	88	20240314 1148
88	435.8	20240314 1218
89	992.1	20240314 1248
90	556.4	20240314 1318
91	875.3	20240314 1348
92	519	20240314 1418
93	674.6	20240314 1448
94	890.9	20240314 1518
95	615	20240314 1548
96	1240.3	20240314 1618
97	1086.8	20240314 1648
98	753.1	20240314 1718
99	615.8	20240314 1748
100	690.8	20240314 1818
101	508.3	20240314 1848
102	257	20240314 1918
103	89.4	20240314 1948
104	44.6	20240314 2018
105	4.1	20240314 2048
106	0	20240314 2118
107	0	20240314 2148
108	0	20240314 2218
109	0	20240314 2248
110	0	20240314 2318
111	0	20240314 2348
112	0	20240315 0018
113	0	20240315 0048
114	0	20240315 0118
115	0	20240315 0148
116	0	20240315 0218
117	0	20240315 0248
118	0	20240315 0318
119	0	20240315 0348
120	0	20240315 0418
121	0	20240315 0448
122	0	20240315 0518
123	0	20240315 0548
124	0	20240315 0618
125	0	20240315 0648
126	0	20240315 0718
127	0	20240315 0748
128	0.1	20240315 0818
129	11.7	20240315 0848
130	55	20240315 0918
131	107.8	20240315 0948
132	122.9	20240315 1018
133	449.4	20240315 1048
134	733.4	20240315 1118
135	803.2	20240315 1148
136	995	20240315 1218
137	1287.5	20240315 1248
138	1176.3	20240315 1318
139	1475.6	20240315 1348
140	1497.1	20240315 1418
141	1308.4	20240315 1448
142	1516.1	20240315 1518
143	1065.1	20240315 1548
144	784.3	20240315 1618
145	1164.4	20240315 1648
146	817.7	20240315 1718
147	713.3	20240315 1748
148	643.6	20240315 1818
149	514	20240315 1848
150	298.4	20240315 1918
151	147.5	20240315 1948
152	41.3	20240315 2018
153	2.3	20240315 2048
154	0	20240315 2118
155	0	20240315 2148
156	0	20240315 2218
157	0	20240315 2248
158	0	20240315 2318
159	0	20240315 2348
160	0	20240316 0018
161	0	20240316 0048
162	0	20240316 0118
163	0	20240316 0148
164	0	20240316 0218
165	0	20240316 0248
166	0	20240316 0318
167	0	20240316 0348
168	0	20240316 0418
169	0	20240316 0448
170	0	20240316 0518
171	0	20240316 0548
172	0	20240316 0618
173	0	20240316 0648
174	0	20240316 0718
175	0	20240316 0748
176	0.1	20240316 0818
177	13.4	20240316 0848
178	91.7	20240316 0918
179	192	20240316 0948
180	373.9	20240316 1018
181	596.3	20240316 1048
182	766.8	20240316 1118
183	451.6	20240316 1148
184	923.8	20240316 1218
185	685.1	20240316 1248
186	633.8	20240316 1318
187	1512.9	20240316 1348
188	1534.7	20240316 1418
189	1313.8	20240316 1448
190	1523.2	20240316 1518
191	1304.4	20240316 1548
192	1244.6	20240316 1618
193	1160.2	20240316 1648
194	734.3	20240316 1718
195	679.3	20240316 1748
196	589	20240316 1818
197	538.9	20240316 1848
198	186.5	20240316 1918
199	114	20240316 1948
200	51.2	20240316 2018
201	4.9	20240316 2048
202	0	20240316 2118
203	0	20240316 2148
204	0	20240316 2218
205	0	20240316 2248
206	0	20240316 2318
207	0	20240316 2348
208	0	20240317 0018
209	0	20240317 0048
210	0	20240317 0118
211	0	20240317 0148
212	0	20240317 0218
213	0	20240317 0248
214	0	20240317 0318
215	0	20240317 0348
216	0	20240317 0418
217	0	20240317 0448
218	0	20240317 0518
219	0	20240317 0548
220	0	20240317 0618
221	0	20240317 0648
222	0	20240317 0718
223	0	20240317 0748
224	0.3	20240317 0818
225	14.3	20240317 0848
226	85.5	20240317 0918
227	270.6	20240317 0948
228	328.9	20240317 1018
229	606.8	20240317 1048
230	721.9	20240317 1118
231	746.4	20240317 1148
232	1045.7	20240317 1218
233	1265.7	20240317 1248
234	1185.7	20240317 1318
235	1501.5	20240317 1348
236	1528.4	20240317 1418
237	1333.5	20240317 1448
238	1451.9	20240317 1518
239	1315.8	20240317 1548
240	1103.9	20240317 1618
241	738.5	20240317 1648
242	746	20240317 1718
243	597.7	20240317 1748
244	662.9	20240317 1818
245	486.1	20240317 1848
246	275	20240317 1918
247	141.8	20240317 1948
248	49.2	20240317 2018
249	5	20240317 2048
250	0	20240317 2118
251	0	20240317 2148
252	0	20240317 2218
253	0	20240317 2248
254	0	20240317 2318
255	0	20240317 2348
256	0	20240318 0018
257	0	20240318 0048
258	0	20240318 0118
259	0	20240318 0148
260	0	20240318 0218
261	0	20240318 0248
262	0	20240318 0318
263	0	20240318 0348
264	0	20240318 0418
265	0	20240318 0448
266	0	20240318 0518
267	0	20240318 0548
268	0	20240318 0618
269	0	20240318 0648
270	0	20240318 0718
271	0	20240318 0748
272	0.4	20240318 0818
273	16.9	20240318 0848
274	97.3	20240318 0918
275	298.2	20240318 0948
276	368.2	20240318 1018
277	607	20240318 1048
278	758.1	20240318 1118
279	752.6	20240318 1148
280	1050.9	20240318 1218
281	1339.4	20240318 1248
282	1217.2	20240318 1318
283	1332.4	20240318 1348
284	1421.1	20240318 1418
285	1257.9	20240318 1448
286	602.1	20240318 1518
287	1022.8	20240318 1548
288	553.5	20240318 1618
289	257.6	20240318 1648
290	119.3	20240318 1718
291	221.9	20240318 1748
292	309.7	20240318 1818
293	285	20240318 1848
294	145	20240318 1918
295	98.3	20240318 1948
296	42	20240318 2018
297	4.2	20240318 2048
298	0	20240318 2118
299	0	20240318 2148
300	0	20240318 2218
301	0	20240318 2248
302	0	20240318 2318
303	0	20240318 2348
304	0	20240319 0018
305	0	20240319 0048
306	0	20240319 0118
307	0	20240319 0148
308	0	20240319 0218
309	0	20240319 0248
310	0	20240319 0318
311	0	20240319 0348
312	0	20240319 0418
313	0	20240319 0448
314	0	20240319 0518
315	0	20240319 0548
316	0	20240319 0618
317	0	20240319 0648
318	0	20240319 0718
319	0	20240319 0748
320	0.5	20240319 0818
321	18.2	20240319 0848
322	99.1	20240319 0918
323	289.4	20240319 0948
324	305	20240319 1018
325	247.4	20240319 1048
326	609.4	20240319 1118
327	787.8	20240319 1148
328	1071.3	20240319 1218
329	1350.2	20240319 1248
330	1211.2	20240319 1318
331	1514.9	20240319 1348
332	1551.5	20240319 1418
333	1368.6	20240319 1448
334	1546.5	20240319 1518
335	1287.7	20240319 1548
336	1356.5	20240319 1618
337	1262.3	20240319 1648
338	807.7	20240319 1718
339	680.2	20240319 1748
340	680.8	20240319 1818
341	548.5	20240319 1848
342	228.1	20240319 1918
343	90.9	20240319 1948
344	44.5	20240319 2018
345	6.2	20240319 2048
346	0	20240319 2118
347	0	20240319 2148
348	0	20240319 2218
349	0	20240319 2248
350	0	20240319 2318
351	0	20240319 2348
352	0	20240320 0018
353	0	20240320 0048
354	0	20240320 0118
355	0	20240320 0148
356	0	20240320 0218
357	0	20240320 0248
358	0	20240320 0318
359	0	20240320 0348
360	0	20240320 0418
361	0	20240320 0448
362	0	20240320 0518
363	0	20240320 0548
364	0	20240320 0618
365	0	20240320 0648
366	0	20240320 0718
367	0	20240320 0748
368	0.2	20240320 0818
369	9.5	20240320 0848
370	34	20240320 0918
371	83.6	20240320 0948
372	145.1	20240320 1018
373	208.4	20240320 1048
374	317.5	20240320 1118
375	398.6	20240320 1148
376	686.1	20240320 1218
377	1280	20240320 1248
378	1217.9	20240320 1318
379	1526.9	20240320 1348
380	1547.5	20240320 1418
381	1318	20240320 1448
382	1408.9	20240320 1518
383	1117.7	20240320 1548
384	1254.1	20240320 1618
385	1291	20240320 1648
386	805	20240320 1718
387	716.7	20240320 1748
388	688.5	20240320 1818
389	545.7	20240320 1848
390	283.8	20240320 1918
391	96.5	20240320 1948
392	45	20240320 2018
393	6.3	20240320 2048
394	0	20240320 2118
395	0	20240320 2148
396	0	20240320 2218
397	0	20240320 2248
398	0	20240320 2318
399	0	20240320 2348
400	0	20240321 0018
401	0	20240321 0048
402	0	20240321 0118
403	0	20240321 0148
404	0	20240321 0218
405	0	20240321 0248
406	0	20240321 0318
407	0	20240321 0348
408	0	20240321 0418
409	0	20240321 0448
410	0	20240321 0518
411	0	20240321 0548
412	0	20240321 0618
413	0	20240321 0648
414	0	20240321 0718
415	0	20240321 0748
416	0.2	20240321 0818
417	8.1	20240321 0848
418	28.2	20240321 0918
419	70.3	20240321 0948
420	172.5	20240321 1018
421	280.3	20240321 1048
422	659.1	20240321 1118
423	734.8	20240321 1148
424	981.9	20240321 1218
425	1149.3	20240321 1248
426	1156.4	20240321 1318
427	1487.7	20240321 1348
428	1529.5	20240321 1418
429	1391.5	20240321 1448
430	1541.1	20240321 1518
431	1291.6	20240321 1548
432	1353.1	20240321 1618
433	1259.2	20240321 1648
434	803.8	20240321 1718
435	729.3	20240321 1748
436	681.3	20240321 1818
437	532.8	20240321 1848
438	285.3	20240321 1918
439	108.2	20240321 1948
440	40.8	20240321 2018
441	6.5	20240321 2048
442	0	20240321 2118
443	0	20240321 2148
444	0	20240321 2218
445	0	20240321 2248
446	0	20240321 2318
447	0	20240321 2348
448	0	20240322 0018
449	0	20240322 0048
450	0	20240322 0118
451	0	20240322 0148
452	0	20240322 0218
453	0	20240322 0248
454	0	20240322 0318
455	0	20240322 0348
456	0	20240322 0418
457	0	20240322 0448
458	0	20240322 0518
459	0	20240322 0548
460	0	20240322 0618
461	0	20240322 0648
462	0	20240322 0718
463	0	20240322 0748
464	0.3	20240322 0818
465	10	20240322 0848
466	38.4	20240322 0918
467	100.4	20240322 0948
468	161	20240322 1018
469	300.4	20240322 1048
470	412.9	20240322 1118
471	433	20240322 1148
472	921.5	20240322 1218
473	1263	20240322 1248
474	1222.3	20240322 1318
475	1476.2	20240322 1348
476	1343.4	20240322 1418
477	1322.6	20240322 1448
478	1266.9	20240322 1518
479	1109.5	20240322 1548
480	1258.7	20240322 1618
481	728.4	20240322 1648
482	795.3	20240322 1718
483	631	20240322 1748
484	416.4	20240322 1818
485	210.4	20240322 1848
486	83.5	20240322 1918
487	36.8	20240322 1948
488	1.8	20240322 2018
489	0	20240322 2048
490	0	20240322 2118
491	0	20240322 2148
492	0	20240322 2218
493	0	20240322 2248
494	0	20240322 2318
495	0	20240322 2348
496	0	20240323 0018
497	0	20240323 0048
498	0	20240323 0118
499	0	20240323 0148
500	0	20240323 0218
501	0	20240323 0248
502	0	20240323 0318
503	0	20240323 0348
504	0	20240323 0418
505	0	20240323 0448
506	0	20240323 0518
507	0	20240323 0548
508	0	20240323 0618
509	0	20240323 0648
510	0	20240323 0718
511	3.3	20240323 0748
512	29.6	20240323 0818
513	136.5	20240323 0848
514	215.7	20240323 0918
515	389.7	20240323 0948
516	594.8	20240323 1018
517	544.5	20240323 1048
518	433.8	20240323 1118
519	518.7	20240323 1148
520	512.8	20240323 1218
521	466.7	20240323 1248
522	383.1	20240323 1318
523	373.2	20240323 1348
524	313.6	20240323 1418
525	255.2	20240323 1448
526	431.3	20240323 1518
527	473.2	20240323 1548
528	291.8	20240323 1618
529	268.4	20240323 1648
530	381.7	20240323 1718
531	589.3	20240323 1748
532	448.7	20240323 1818
533	219.1	20240323 1848
534	80.4	20240323 1918
535	29.3	20240323 1948
536	2	20240323 2018
537	0	20240323 2048
538	0	20240323 2118
539	0	20240323 2148
540	0	20240323 2218
541	0	20240323 2248
542	0	20240323 2318
543	0	20240323 2348
544	0	20240324 0018
545	0	20240324 0048
546	0	20240324 0118
547	0	20240324 0148
548	0	20240324 0218
549	0	20240324 0248
550	0	20240324 0318
551	0	20240324 0348
552	0	20240324 0418
553	0	20240324 0448
554	0	20240324 0518
555	0	20240324 0548
556	0	20240324 0618
557	0	20240324 0648
558	0	20240324 0718
559	4.1	20240324 0748
560	43.9	20240324 0818
561	100.4	20240324 0848
562	203.9	20240324 0918
563	513.5	20240324 0948
564	622.7	20240324 1018
565	471.7	20240324 1048
566	484.4	20240324 1118
567	830.8	20240324 1148
568	857.4	20240324 1218
569	528.7	20240324 1248
570	983	20240324 1318
571	1158.2	20240324 1348
572	907.2	20240324 1418
573	1343.1	20240324 1448
574	1085.1	20240324 1518
575	1024.2	20240324 1548
576	840.4	20240324 1618
577	687.5	20240324 1648
578	635.3	20240324 1718
579	651.8	20240324 1748
580	314.6	20240324 1818
581	201.5	20240324 1848
582	134	20240324 1918
583	62	20240324 1948
584	2.4	20240324 2018
585	0	20240324 2048
586	0	20240324 2118
587	0	20240324 2148
588	0	20240324 2218
589	0	20240324 2248
590	0	20240324 2318
591	0	20240324 2348
592	0	20240325 0018
593	0	20240325 0048
594	0	20240325 0118
595	0	20240325 0148
596	0	20240325 0218
597	0	20240325 0248
598	0	20240325 0318
599	0	20240325 0348
600	0	20240325 0418
601	0	20240325 0448
602	0	20240325 0518
603	0	20240325 0548
604	0	20240325 0618
605	0	20240325 0648
606	0	20240325 0718
607	6.4	20240325 0748
608	44.9	20240325 0818
609	190.5	20240325 0848
610	341.7	20240325 0918
611	457.7	20240325 0948
612	752.6	20240325 1018
613	623.5	20240325 1048
614	717.9	20240325 1118
615	766.8	20240325 1148
616	1116.8	20240325 1218
617	1541.3	20240325 1248
618	1571.9	20240325 1318
619	1423.6	20240325 1348
620	1592.5	20240325 1418
621	1596.1	20240325 1448
622	1275.4	20240325 1518
623	1375.7	20240325 1548
624	998.4	20240325 1618
625	790.2	20240325 1648
626	590	20240325 1718
627	380.9	20240325 1748
628	242.9	20240325 1818
629	144.4	20240325 1848
630	79.3	20240325 1918
631	33.7	20240325 1948
632	2.5	20240325 2018
633	0	20240325 2048
634	0	20240325 2118
635	0	20240325 2148
636	0	20240325 2218
637	0	20240325 2248
638	0	20240325 2318
639	0	20240325 2348
640	0	20240326 0018
641	0	20240326 0048
642	0	20240326 0118
643	0	20240326 0148
644	0	20240326 0218
645	0	20240326 0248
646	0	20240326 0318
647	0	20240326 0348
648	0	20240326 0418
649	0	20240326 0448
650	0	20240326 0518
651	0	20240326 0548
652	0	20240326 0618
653	0	20240326 0648
654	0	20240326 0718
655	5.2	20240326 0748
656	43.4	20240326 0818
657	112.9	20240326 0848
658	178.3	20240326 0918
659	269.4	20240326 0948
660	158.1	20240326 1018
661	346.1	20240326 1048
662	456.2	20240326 1118
663	290	20240326 1148
664	535.4	20240326 1218
665	693.9	20240326 1248
666	1122.4	20240326 1318
667	896.5	20240326 1348
668	1697.2	20240326 1418
669	1506	20240326 1448
670	1266.4	20240326 1518
671	1436.1	20240326 1548
672	978.3	20240326 1618
673	804.1	20240326 1648
674	670.5	20240326 1718
675	561.7	20240326 1748
676	416.7	20240326 1818
677	279.9	20240326 1848
678	97	20240326 1918
679	39.9	20240326 1948
680	4.2	20240326 2018
681	0	20240326 2048
682	0	20240326 2118
683	0	20240326 2148
684	0	20240326 2218
685	0	20240326 2248
686	0	20240326 2318
687	0	20240326 2348
688	0	20240327 0018
689	0	20240327 0048
690	0	20240327 0118
691	0	20240327 0148
692	0	20240327 0218
693	0	20240327 0248
694	0	20240327 0318
695	0	20240327 0348
696	0	20240327 0418
697	0	20240327 0448
698	0	20240327 0518
699	0	20240327 0548
700	0	20240327 0618
701	0	20240327 0648
702	0	20240327 0718
703	8.7	20240327 0748
704	52.1	20240327 0818
705	218	20240327 0848
706	361.9	20240327 0918
707	515.8	20240327 0948
708	698.5	20240327 1018
709	585.4	20240327 1048
710	944.6	20240327 1118
711	1278.2	20240327 1148
712	1163.7	20240327 1218
713	1496.4	20240327 1248
714	1551	20240327 1318
715	1375.3	20240327 1348
716	1572.8	20240327 1418
717	1535.4	20240327 1448
718	1174.5	20240327 1518
719	1363.4	20240327 1548
720	1094.1	20240327 1618
721	820	20240327 1648
722	716.9	20240327 1718
723	629.6	20240327 1748
724	425.2	20240327 1818
725	285	20240327 1848
726	83.5	20240327 1918
727	32.6	20240327 1948
728	4.5	20240327 2018
729	0	20240327 2048
730	0	20240327 2118
731	0	20240327 2148
732	0	20240327 2218
733	0	20240327 2248
734	0	20240327 2318
735	0	20240327 2348
736	0	20240328 0018
737	0	20240328 0048
738	0	20240328 0118
739	0	20240328 0148
740	0	20240328 0218
741	0	20240328 0248
742	0	20240328 0318
743	0	20240328 0348
744	0	20240328 0418
745	0	20240328 0448
746	0	20240328 0518
747	0	20240328 0548
748	0	20240328 0618
749	0	20240328 0648
750	0	20240328 0718
751	5.9	20240328 0748
752	53	20240328 0818
753	111.2	20240328 0848
754	133.1	20240328 0918
755	234	20240328 0948
756	238.2	20240328 1018
757	361.2	20240328 1048
758	555.7	20240328 1118
759	928.6	20240328 1148
760	964.7	20240328 1218
761	1241.3	20240328 1248
762	1078	20240328 1318
763	1051.8	20240328 1348
764	1286.1	20240328 1418
765	1349.1	20240328 1448
766	1238.7	20240328 1518
767	1373.4	20240328 1548
768	1104.7	20240328 1618
769	842.9	20240328 1648
770	591.1	20240328 1718
771	445.2	20240328 1748
772	309.1	20240328 1818
773	245.8	20240328 1848
774	95.9	20240328 1918
775	38	20240328 1948
776	3.3	20240328 2018
777	0	20240328 2048
778	0	20240328 2118
779	0	20240328 2148
780	0	20240328 2218
781	0	20240328 2248
782	0	20240328 2318
783	0	20240328 2348
784	0	20240329 0018
785	0	20240329 0048
786	0	20240329 0118
787	0	20240329 0148
788	0	20240329 0218
789	0	20240329 0248
790	0	20240329 0318
791	0	20240329 0348
792	0	20240329 0418
793	0	20240329 0448
794	0	20240329 0518
795	0	20240329 0548
796	0	20240329 0618
797	0	20240329 0648
798	0	20240329 0718
799	10.3	20240329 0748
800	56.6	20240329 0818

### Sheet: DLI_2
Completed Day Number	Days Ago	DLI (mol/(day*m*m))	Photoperiod (hours)	Date
83	16	11.8	10.6	20240314
84	15	17.4	9.3	20240315
85	14	30.9	12.5	20240316
86	13	30.9	12.6	20240317
87	12	32.1	12.6	20240318
88	11	25.8	12.6	20240319
89	10	33.5	12.6	20240320
90	9	28.9	12.6	20240321
91	8	31.7	12.6	20240322
92	7	3.7	3.7	20240323
93	6	13.4	12.8	20240324
94	5	25.6	12.8	20240325
95	4	33.7	12.8	20240326
96	3	26.4	12.9	20240327
97	2	35.4	13	20240328
98	1	28	13	20240329

### Sheet: MEAS_2
Record Number	30-min PFD Avg	date
1	0	20240312 1651
2	0	20240312 1721
3	0	20240312 1751
4	0	20240312 1821
5	0	20240312 1851
6	0	20240312 1921
7	0	20240312 1951
8	0	20240312 2021
9	0	20240312 2051
10	0	20240312 2121
11	0	20240312 2151
12	0	20240312 2221
13	0	20240312 2251
14	0	20240312 2321
15	0	20240312 2351
16	0	20240313 0021
17	0	20240313 0051
18	0	20240313 0121
19	0	20240313 0151
20	0	20240313 0221
21	0	20240313 0251
22	0	20240313 0321
23	4	20240313 0351
24	17.7	20240313 0421
25	25.3	20240313 0451
26	45	20240313 0521
27	101.7	20240313 0551
28	141	20240313 0621
29	322.3	20240313 0651
30	363.8	20240313 0721
31	556.5	20240313 0751
32	520	20240313 0821
33	545.7	20240313 0851
34	530.9	20240313 0921
35	641.9	20240313 0951
36	783.8	20240313 1021
37	742.6	20240313 1051
38	516.8	20240313 1121
39	312.1	20240313 1151
40	218.3	20240313 1221
41	128	20240313 1251
42	64.8	20240313 1321
43	11.5	20240313 1351
44	0.1	20240313 1421
45	0	20240313 1451
46	0	20240313 1521
47	0	20240313 1551
48	0	20240313 1621
49	0	20240313 1651
50	0	20240313 1721
51	0	20240313 1751
52	0	20240313 1821
53	0	20240313 1851
54	0	20240313 1921
55	0	20240313 1951
56	0	20240313 2021
57	0	20240313 2051
58	0	20240313 2121
59	0	20240313 2151
60	0	20240313 2221
61	0	20240313 2251
62	0	20240313 2321
63	0	20240313 2351
64	0	20240314 0021
65	0	20240314 0051
66	0	20240314 0121
67	0	20240314 0151
68	0	20240314 0221
69	0	20240314 0251
70	0	20240314 0321
71	4.2	20240314 0351
72	40.6	20240314 0421
73	62	20240314 0451
74	203.9	20240314 0521
75	244.5	20240314 0551
76	254.9	20240314 0621
77	486	20240314 0651
78	756.1	20240314 0721
79	522.3	20240314 0751
80	428.8	20240314 0821
81	527.6	20240314 0851
82	482.9	20240314 0921
83	453.5	20240314 0951
84	621.9	20240314 1021
85	397.1	20240314 1051
86	291	20240314 1121
87	77.2	20240314 1151
88	335.8	20240314 1221
89	487	20240314 1251
90	570.9	20240314 1321
91	770.5	20240314 1351
92	600.7	20240314 1421
93	655.4	20240314 1451
94	884.3	20240314 1521
95	591.7	20240314 1551
96	1303.3	20240314 1621
97	1300	20240314 1651
98	772.4	20240314 1721
99	625.4	20240314 1751
100	337.3	20240314 1821
101	145.3	20240314 1851
102	113.3	20240314 1921
103	74.7	20240314 1951
104	35.2	20240314 2021
105	2.6	20240314 2051
106	0	20240314 2121
107	0	20240314 2151
108	0	20240314 2221
109	0	20240314 2251
110	0	20240314 2321
111	0	20240314 2351
112	0	20240315 0021
113	0	20240315 0051
114	0	20240315 0121
115	0	20240315 0151
116	0	20240315 0221
117	0	20240315 0251
118	0	20240315 0321
119	0	20240315 0351
120	0	20240315 0421
121	0	20240315 0451
122	0	20240315 0521
123	0	20240315 0551
124	0	20240315 0621
125	0	20240315 0651
126	0	20240315 0721
127	0	20240315 0751
128	0.2	20240315 0821
129	12.9	20240315 0851
130	56.4	20240315 0921
131	103.9	20240315 0951
132	120.3	20240315 1021
133	430	20240315 1051
134	670.9	20240315 1121
135	1044.8	20240315 1151
136	1029.7	20240315 1221
137	1094.6	20240315 1251
138	1416.5	20240315 1321
139	1503	20240315 1351
140	1215.9	20240315 1421
141	1547.6	20240315 1451
142	1220.1	20240315 1521
143	1149.2	20240315 1551
144	792.5	20240315 1621
145	1207.6	20240315 1651
146	852.9	20240315 1721
147	938.4	20240315 1751
148	316.3	20240315 1821
149	155.1	20240315 1851
150	140.4	20240315 1921
151	125.6	20240315 1951
152	33.6	20240315 2021
153	1.6	20240315 2051
154	0	20240315 2121
155	0	20240315 2151
156	0	20240315 2221
157	0	20240315 2251
158	0	20240315 2321
159	0	20240315 2351
160	0	20240316 0021
161	0	20240316 0051
162	0	20240316 0121
163	0	20240316 0151
164	0	20240316 0221
165	0	20240316 0251
166	0	20240316 0321
167	0	20240316 0351
168	0	20240316 0421
169	0	20240316 0451
170	0	20240316 0521
171	0	20240316 0551
172	0	20240316 0621
173	0	20240316 0651
174	0	20240316 0721
175	0	20240316 0751
176	0.2	20240316 0821
177	14.5	20240316 0851
178	88.6	20240316 0921
179	195.3	20240316 0951
180	361.7	20240316 1021
181	508	20240316 1051
182	685.5	20240316 1121
183	657.5	20240316 1151
184	900	20240316 1221
185	724.3	20240316 1251
186	1149.7	20240316 1321
187	1532.8	20240316 1351
188	1384.9	20240316 1421
189	1577.5	20240316 1451
190	1252	20240316 1521
191	1394.6	20240316 1551
192	1248.6	20240316 1621
193	1226.1	20240316 1651
194	750.3	20240316 1721
195	750	20240316 1751
196	335.4	20240316 1821
197	173.2	20240316 1851
198	163.3	20240316 1921
199	100	20240316 1951
200	40.1	20240316 2021
201	3.3	20240316 2051
202	0	20240316 2121
203	0	20240316 2151
204	0	20240316 2221
205	0	20240316 2251
206	0	20240316 2321
207	0	20240316 2351
208	0	20240317 0021
209	0	20240317 0051
210	0	20240317 0121
211	0	20240317 0151
212	0	20240317 0221
213	0	20240317 0251
214	0	20240317 0321
215	0	20240317 0351
216	0	20240317 0421
217	0	20240317 0451
218	0	20240317 0521
219	0	20240317 0551
220	0	20240317 0621
221	0	20240317 0651
222	0	20240317 0721
223	0	20240317 0751
224	0.4	20240317 0821
225	15.3	20240317 0851
226	91.1	20240317 0921
227	244.8	20240317 0951
228	344.9	20240317 1021
229	542.3	20240317 1051
230	643.6	20240317 1121
231	971.1	20240317 1151
232	1056.1	20240317 1221
233	1077.5	20240317 1251
234	1439	20240317 1321
235	1532.7	20240317 1351
236	1383.2	20240317 1421
237	1548.9	20240317 1451
238	1237	20240317 1521
239	1252.8	20240317 1551
240	1134.6	20240317 1621
241	825.6	20240317 1651
242	858.3	20240317 1721
243	804.6	20240317 1751
244	355.1	20240317 1821
245	184.5	20240317 1851
246	141.1	20240317 1921
247	120.5	20240317 1951
248	38.8	20240317 2021
249	3.4	20240317 2051
250	0	20240317 2121
251	0	20240317 2151
252	0	20240317 2221
253	0	20240317 2251
254	0	20240317 2321
255	0	20240317 2351
256	0	20240318 0021
257	0	20240318 0051
258	0	20240318 0121
259	0	20240318 0151
260	0	20240318 0221
261	0	20240318 0251
262	0	20240318 0321
263	0	20240318 0351
264	0	20240318 0421
265	0	20240318 0451
266	0	20240318 0521
267	0	20240318 0551
268	0	20240318 0621
269	0	20240318 0651
270	0	20240318 0721
271	0	20240318 0751
272	0.5	20240318 0821
273	17.8	20240318 0851
274	102.7	20240318 0921
275	266.6	20240318 0951
276	375.8	20240318 1021
277	532.9	20240318 1051
278	679.1	20240318 1121
279	1058.5	20240318 1151
280	1064.6	20240318 1221
281	1126.6	20240318 1251
282	1473.6	20240318 1321
283	1287.1	20240318 1351
284	1289.1	20240318 1421
285	1327.4	20240318 1451
286	680.1	20240318 1521
287	1180.3	20240318 1551
288	586.2	20240318 1621
289	227.2	20240318 1651
290	108.9	20240318 1721
291	221.7	20240318 1751
292	286.7	20240318 1821
293	228.5	20240318 1851
294	132.8	20240318 1921
295	88.4	20240318 1951
296	35.1	20240318 2021
297	3.1	20240318 2051
298	0	20240318 2121
299	0	20240318 2151
300	0	20240318 2221
301	0	20240318 2251
302	0	20240318 2321
303	0	20240318 2351
304	0	20240319 0021
305	0	20240319 0051
306	0	20240319 0121
307	0	20240319 0151
308	0	20240319 0221
309	0	20240319 0251
310	0	20240319 0321
311	0	20240319 0351
312	0	20240319 0421
313	0	20240319 0451
314	0	20240319 0521
315	0	20240319 0551
316	0	20240319 0621
317	0	20240319 0651
318	0	20240319 0721
319	0	20240319 0751
320	0.7	20240319 0821
321	19	20240319 0851
322	101.2	20240319 0921
323	265.2	20240319 0951
324	258.2	20240319 1021
325	243.7	20240319 1051
326	589.9	20240319 1121
327	1029.5	20240319 1151
328	1087	20240319 1221
329	1132.3	20240319 1251
330	1471.3	20240319 1321
331	1542	20240319 1351
332	1389.8	20240319 1421
333	1579.4	20240319 1451
334	1250.1	20240319 1521
335	1408.8	20240319 1551
336	1303.8	20240319 1621
337	1313.5	20240319 1651
338	1013	20240319 1721
339	877.4	20240319 1751
340	394.9	20240319 1821
341	138.2	20240319 1851
342	116.1	20240319 1921
343	73.1	20240319 1951
344	36.9	20240319 2021
345	4.3	20240319 2051
346	0	20240319 2121
347	0	20240319 2151
348	0	20240319 2221
349	0	20240319 2251
350	0	20240319 2321
351	0	20240319 2351
352	0	20240320 0021
353	0	20240320 0051
354	0	20240320 0121
355	0	20240320 0151
356	0	20240320 0221
357	0	20240320 0251
358	0	20240320 0321
359	0	20240320 0351
360	0	20240320 0421
361	0	20240320 0451
362	0	20240320 0521
363	0	20240320 0551
364	0	20240320 0621
365	0	20240320 0651
366	0	20240320 0721
367	0	20240320 0751
368	0.3	20240320 0821
369	10.2	20240320 0851
370	34.8	20240320 0921
371	83.8	20240320 0951
372	139.6	20240320 1021
373	205.1	20240320 1051
374	311.2	20240320 1121
375	387.3	20240320 1151
376	664.2	20240320 1221
377	1027.6	20240320 1251
378	1448.7	20240320 1321
379	1544.2	20240320 1351
380	1399	20240320 1421
381	1603.2	20240320 1451
382	1285.5	20240320 1521
383	873.8	20240320 1551
384	1121.7	20240320 1621
385	1316.7	20240320 1651
386	1022.8	20240320 1721
387	893	20240320 1751
388	350.6	20240320 1821
389	140.9	20240320 1851
390	112.9	20240320 1921
391	77.7	20240320 1951
392	36.7	20240320 2021
393	4.3	20240320 2051
394	0	20240320 2121
395	0	20240320 2151
396	0	20240320 2221
397	0	20240320 2251
398	0	20240320 2321
399	0	20240320 2351
400	0	20240321 0021
401	0	20240321 0051
402	0	20240321 0121
403	0	20240321 0151
404	0	20240321 0221
405	0	20240321 0251
406	0	20240321 0321
407	0	20240321 0351
408	0	20240321 0421
409	0	20240321 0451
410	0	20240321 0521
411	0	20240321 0551
412	0	20240321 0621
413	0	20240321 0651
414	0	20240321 0721
415	0	20240321 0751
416	0.3	20240321 0821
417	8.9	20240321 0851
418	28.5	20240321 0921
419	70.3	20240321 0951
420	174.3	20240321 1021
421	278.6	20240321 1051
422	687	20240321 1121
423	849.8	20240321 1151
424	880.9	20240321 1221
425	991.7	20240321 1251
426	1318.9	20240321 1321
427	1512	20240321 1351
428	1381.8	20240321 1421
429	1564.2	20240321 1451
430	1260	20240321 1521
431	1407	20240321 1551
432	1330.1	20240321 1621
433	1300	20240321 1651
434	1007.4	20240321 1721
435	890	20240321 1751
436	310.4	20240321 1821
437	155.2	20240321 1851
438	127.3	20240321 1921
439	88.3	20240321 1951
440	32.1	20240321 2021
441	4.6	20240321 2051
442	0	20240321 2121
443	0	20240321 2151
444	0	20240321 2221
445	0	20240321 2251
446	0	20240321 2321
447	0	20240321 2351
448	0	20240322 0021
449	0	20240322 0051
450	0	20240322 0121
451	0	20240322 0151
452	0	20240322 0221
453	0	20240322 0251
454	0	20240322 0321
455	0	20240322 0351
456	0	20240322 0421
457	0	20240322 0451
458	0	20240322 0521
459	0	20240322 0551
460	0	20240322 0621
461	0	20240322 0651
462	0	20240322 0721
463	0	20240322 0751
464	0.4	20240322 0821
465	11	20240322 0851
466	37.3	20240322 0921
467	97.6	20240322 0951
468	162.4	20240322 1021
469	298.4	20240322 1051
470	389	20240322 1121
471	483.2	20240322 1151
472	917.7	20240322 1221
473	1058.6	20240322 1251
474	1412.3	20240322 1321
475	1504	20240322 1351
476	1180.8	20240322 1421
477	1449.8	20240322 1451
478	1172.6	20240322 1521
479	1154.6	20240322 1551
480	1243.6	20240322 1621
481	734.1	20240322 1651
482	815.4	20240322 1721
483	160.6	20240322 1751
484	131.7	20240322 1821
485	119.6	20240322 1851
486	74.3	20240322 1921
487	29.1	20240322 1951
488	1.2	20240322 2021
489	0	20240322 2051
490	0	20240322 2121
491	0	20240322 2151
492	0	20240322 2221
493	0	20240322 2251
494	0	20240322 2321
495	0	20240322 2351
496	0	20240323 0021
497	0	20240323 0051
498	0	20240323 0121
499	0	20240323 0151
500	0	20240323 0221
501	0	20240323 0251
502	0	20240323 0321
503	0	20240323 0351
504	0	20240323 0421
505	0	20240323 0451
506	0	20240323 0521
507	0	20240323 0551
508	0	20240323 0621
509	0	20240323 0651
510	0	20240323 0721
511	3.8	20240323 0751
512	30.9	20240323 0821
513	130.4	20240323 0851
514	231.6	20240323 0921
515	350	20240323 0951
516	471.3	20240323 1021
517	846.8	20240323 1051
518	410.1	20240323 1121
519	516.7	20240323 1151
520	478.7	20240323 1221
521	438.1	20240323 1251
522	365.7	20240323 1321
523	355.7	20240323 1351
524	288.6	20240323 1421
525	246.9	20240323 1451
526	430.5	20240323 1521
527	428.6	20240323 1551
528	273.1	20240323 1621
529	256.6	20240323 1651
530	387	20240323 1721
531	203.1	20240323 1751
532	145.5	20240323 1821
533	105.1	20240323 1851
534	70.9	20240323 1921
535	23.2	20240323 1951
536	1.3	20240323 2021
537	0	20240323 2051
538	0	20240323 2121
539	0	20240323 2151
540	0	20240323 2221
541	0	20240323 2251
542	0	20240323 2321
543	0	20240323 2351
544	0	20240324 0021
545	0	20240324 0051
546	0	20240324 0121
547	0	20240324 0151
548	0	20240324 0221
549	0	20240324 0251
550	0	20240324 0321
551	0	20240324 0351
552	0	20240324 0421
553	0	20240324 0451
554	0	20240324 0521
555	0	20240324 0551
556	0	20240324 0621
557	0	20240324 0651
558	0	20240324 0721
559	4.9	20240324 0751
560	43.5	20240324 0821
561	98.1	20240324 0851
562	240.3	20240324 0921
563	477	20240324 0951
564	446.1	20240324 1021
565	745.9	20240324 1051
566	447	20240324 1121
567	534.4	20240324 1151
568	864.7	20240324 1221
569	908.2	20240324 1251
570	842.3	20240324 1321
571	1159.9	20240324 1351
572	743.5	20240324 1421
573	930	20240324 1451
574	1404.2	20240324 1521
575	1110.6	20240324 1551
576	837.7	20240324 1621
577	856.7	20240324 1651
578	705.2	20240324 1721
579	293.1	20240324 1751
580	214	20240324 1821
581	167.6	20240324 1851
582	115.1	20240324 1921
583	51.2	20240324 1951
584	1.4	20240324 2021
585	0	20240324 2051
586	0	20240324 2121
587	0	20240324 2151
588	0	20240324 2221
589	0	20240324 2251
590	0	20240324 2321
591	0	20240324 2351
592	0	20240325 0021
593	0	20240325 0051
594	0	20240325 0121
595	0	20240325 0151
596	0	20240325 0221
597	0	20240325 0251
598	0	20240325 0321
599	0	20240325 0351
600	0	20240325 0421
601	0	20240325 0451
602	0	20240325 0521
603	0	20240325 0551
604	0	20240325 0621
605	0	20240325 0651
606	0	20240325 0721
607	7.4	20240325 0751
608	47.4	20240325 0821
609	152.8	20240325 0851
610	302.7	20240325 0921
611	432.1	20240325 0951
612	579.9	20240325 1021
613	1016.9	20240325 1051
614	810.2	20240325 1121
615	684.9	20240325 1151
616	1267.3	20240325 1221
617	1570.8	20240325 1251
618	1446.2	20240325 1321
619	1632.2	20240325 1351
620	1727	20240325 1421
621	1119.3	20240325 1451
622	1607.7	20240325 1521
623	1308.7	20240325 1551
624	1125.2	20240325 1621
625	657.5	20240325 1651
626	532.8	20240325 1721
627	305	20240325 1751
628	208	20240325 1821
629	129.7	20240325 1851
630	71.9	20240325 1921
631	27.7	20240325 1951
632	1.6	20240325 2021
633	0	20240325 2051
634	0	20240325 2121
635	0	20240325 2151
636	0	20240325 2221
637	0	20240325 2251
638	0	20240325 2321
639	0	20240325 2351
640	0	20240326 0021
641	0	20240326 0051
642	0	20240326 0121
643	0	20240326 0151
644	0	20240326 0221
645	0	20240326 0251
646	0	20240326 0321
647	0	20240326 0351
648	0	20240326 0421
649	0	20240326 0451
650	0	20240326 0521
651	0	20240326 0551
652	0	20240326 0621
653	0	20240326 0651
654	0	20240326 0721
655	6.1	20240326 0751
656	45.6	20240326 0821
657	111.9	20240326 0851
658	181.7	20240326 0921
659	247.7	20240326 0951
660	153	20240326 1021
661	336.8	20240326 1051
662	474.6	20240326 1121
663	402	20240326 1151
664	748.9	20240326 1221
665	693.7	20240326 1251
666	752.7	20240326 1321
667	1204.4	20240326 1351
668	1720.1	20240326 1421
669	1090	20240326 1451
670	1422	20240326 1521
671	1288.8	20240326 1551
672	1421.3	20240326 1621
673	975.3	20240326 1651
674	749.1	20240326 1721
675	297.3	20240326 1751
676	144.8	20240326 1821
677	123.2	20240326 1851
678	79.5	20240326 1921
679	31.8	20240326 1951
680	2.8	20240326 2021
681	0	20240326 2051
682	0	20240326 2121
683	0	20240326 2151
684	0	20240326 2221
685	0	20240326 2251
686	0	20240326 2321
687	0	20240326 2351
688	0	20240327 0021
689	0	20240327 0051
690	0	20240327 0121
691	0	20240327 0151
692	0	20240327 0221
693	0	20240327 0251
694	0	20240327 0321
695	0	20240327 0351
696	0	20240327 0421
697	0	20240327 0451
698	0	20240327 0521
699	0	20240327 0551
700	0	20240327 0621
701	0	20240327 0651
702	0	20240327 0721
703	9.8	20240327 0751
704	53.9	20240327 0821
705	190.2	20240327 0851
706	283.1	20240327 0921
707	486.9	20240327 0951
708	598.8	20240327 1021
709	855.5	20240327 1051
710	1011.3	20240327 1121
711	1309.8	20240327 1151
712	1215.7	20240327 1221
713	1531.6	20240327 1251
714	1438.4	20240327 1321
715	1627.9	20240327 1351
716	1629.8	20240327 1421
717	1149.6	20240327 1451
718	1500.1	20240327 1521
719	1227.1	20240327 1551
720	1334.8	20240327 1621
721	847.8	20240327 1651
722	783.3	20240327 1721
723	270.3	20240327 1751
724	139.8	20240327 1821
725	112.8	20240327 1851
726	68.6	20240327 1921
727	25.7	20240327 1951
728	3	20240327 2021
729	0	20240327 2051
730	0	20240327 2121
731	0	20240327 2151
732	0	20240327 2221
733	0	20240327 2251
734	0	20240327 2321
735	0	20240327 2351
736	0	20240328 0021
737	0	20240328 0051
738	0	20240328 0121
739	0	20240328 0151
740	0	20240328 0221
741	0	20240328 0251
742	0	20240328 0321
743	0	20240328 0351
744	0	20240328 0421
745	0	20240328 0451
746	0	20240328 0521
747	0	20240328 0551
748	0	20240328 0621
749	0	20240328 0651
750	0	20240328 0721
751	6.8	20240328 0751
752	56.1	20240328 0821
753	103.3	20240328 0851
754	136.7	20240328 0921
755	223.2	20240328 0951
756	232	20240328 1021
757	359	20240328 1051
758	593.5	20240328 1121
759	912.7	20240328 1151
760	1016.4	20240328 1221
761	1248.9	20240328 1251
762	1036.3	20240328 1321
763	1250.4	20240328 1351
764	1372.4	20240328 1421
765	1081.1	20240328 1451
766	1491.4	20240328 1521
767	1228.1	20240328 1551
768	1351.1	20240328 1621
769	673.3	20240328 1651
770	504.3	20240328 1721
771	302.8	20240328 1751
772	151.7	20240328 1821
773	127.4	20240328 1851
774	85.3	20240328 1921
775	30.5	20240328 1951
776	2.3	20240328 2021
777	0	20240328 2051
778	0	20240328 2121
779	0	20240328 2151
780	0	20240328 2221
781	0	20240328 2251
782	0	20240328 2321
783	0	20240328 2351
784	0	20240329 0021
785	0	20240329 0051
786	0	20240329 0121
787	0	20240329 0151
788	0	20240329 0221
789	0	20240329 0251
790	0	20240329 0321
791	0	20240329 0351
792	0	20240329 0421
793	0	20240329 0451
794	0	20240329 0521
795	0	20240329 0551
796	0	20240329 0621
797	0	20240329 0651
798	0	20240329 0721
799	11.6	20240329 0751
800	59.3	20240329_0821
